# Multi-tissue network analysis reveals the effect of JNK inhibition on dietary sucrose-induced metabolic dysfunction in rats

**DOI:** 10.1101/2024.04.22.590583

**Authors:** Hong Yang, Cheng Zhang, Woonghee Kim, Mengnan Shi, Metin Kiliclioglu, Cemil Bayram, Ismail Bolat, Özlem Özdemir Tozlu, Cem Baba, Nursena Yuksel, Serkan Yildirim, Shazia Iqbal, Jihad Sebhaoui, Ahmet Hacımuftuoglu, Mathias Uhlen, Jan Boren, Hasan Turkez, Adil Mardinoglu

## Abstract

Excessive consumption of sucrose, in the form of sugar-sweetened beverages, has been implicated in the pathogenesis of metabolic dysfunctionLassociated fatty liver disease (MAFLD) and other related metabolic syndromes. The c-Jun N-terminal kinase (JNK) pathway plays a crucial role in response to dietary stressors, and it was demonstrated that the inhibition of the JNK pathway could potentially be used in the treatment of MAFLD. However, the intricate mechanisms underlying these interventions remain incompletely understood given their multifaceted effects across multiple tissues. In this study, we challenged rats with sucrose-sweetened water and investigated the potential effects of JNK inhibition by employing network analysis based on the transcriptome profiling obtained from hepatic and extrahepatic tissues, including visceral white adipose tissue, skeletal muscle, and brain. Our data demonstrate that JNK inhibition by JNK-IN-5A effectively reduces the circulating triglyceride accumulation and inflammation in rats subjected to sucrose consumption. Coexpression analysis and genome-scale metabolic modelling reveal that sucrose overconsumption primarily induces transcriptional dysfunction related to fatty acid and oxidative metabolism in the liver and adipose tissues, which are largely rectified after JNK inhibition at a clinically relevant dose. Skeletal muscle exhibited minimal transcriptional changes to sucrose overconsumption but underwent substantial metabolic adaptation following the JNK inhibition. Overall, our data provides novel insights into the molecular basis by which JNK inhibition exerts its metabolic effect in the metabolically active tissues. Furthermore, our findings underpin the critical role of extrahepatic metabolism in the development of diet-induced steatosis, offering valuable guidance for future studies focused on JNK-targeting for effective treatment of MAFLD.
