## Supplementary material for "Multi-tissue network analysis reveals the effect of JNK inhibition on dietary sucrose-induced metabolic dysfunction in rats": Data S1

### Sheet: Pathological parameters
Table S1: Summary of clinical pathology for 7 days oral toxicology of JNK-IN-5A in rats
Sex		Vehicle	JNK-IN-5A 30mg/kg	JNK-IN-5A 100mg/kg	JNK-IN-5A 300mg/kg
Clinical chemistry parameters
Female	ALB (g/L)	60 ± 1.15	53.67 ± 0.67**	55.67 ± 0.88	55.67 ± 1.45
	ALP (U/L)	138 ± 24.01	132.33 ± 17.91	161.67 ± 10.87	122 ± 15.31
	ALT (U/L)	25.67 ± 0.33	29.33 ± 3.18	26.33 ± 1.86	25 ± 0.58
	AMY (U/L)	465 ± 10.82	544.33 ± 71.31	543.33 ± 37.25	604 ± 42.91
	BUN (mmol/L)	8.43 ± 0.95	5.83 ± 0.52*	5.43 ± 0.34*	4.9 ± 0.1**
	CA (mmol/L)	2.84 ± 0.03	2.79 ± 0.01	2.76 ± 0.03	2.83 ± 0.05
	CRE (µmol/L)	53 ± 10.02	47.67 ± 7.22	37.5 ± 9.39	31 ± 5.03
	GLOB (g/L)	12 ± 0	9.67 ± 0.33*	8.33 ± 0.88**	10 ± 0.58
	GLU (mmol/L)	9.63 ± 0.27	7.5 ± 0.62**	7.2 ± 0.06	7.77 ± 0.2
	K+ (mmol/L)	4.37 ± 0.09	4.77 ± 0.15	4.7 ± 0.12	5.07 ± 0.24*
	NA+ (mmol/L)	140 ± 1	136.67 ± 0.88	135.33 ± 0.88*	136 ± 0.58*
	PHOS (mmol/L)	1.89 ± 0.07	2.1 ± 0.08	2.53 ± 0.11**	2.38 ± 0.14*
	TBIL (µmol/L)	5 ± 0	5.33 ± 0.33	5.33 ± 0.33	5.67 ± 0.33
	TP (g/L)	71 ± 1.15	63.67 ± 0.33***	64.33 ± 0.33***	66 ± 1**
Male	ALB (g/L)	52 ± 0.58	49.33 ± 0.88	50.33 ± 0.67	49 ± 1.15
	ALP (U/L)	269.33 ± 8.21	225.67 ± 17.4	259.33 ± 22.81	194 ± 11.93
	ALT (U/L)	33.33 ± 2.6	37.67 ± 3.84	28.33 ± 2.33	27.33 ± 1.2
	AMY (U/L)	789 ± 35.81	744.67 ± 40.51	898.67 ± 36.24	782.33 ± 28.67
	BUN (mmol/L)	5.23 ± 0.03	5.63 ± 0.3	4.93 ± 0.58	5.23 ± 0.3
	CA (mmol/L)	2.82 ± 0.11	2.78 ± 0.08	2.9 ± 0.03	2.83 ± 0.05
	CRE (µmol/L)	37.33 ± 7.75	40.33 ± 7.54	37.33 ± 7.97	40.33 ± 9.49
	GLOB (g/L)	14 ± 1.15	14.33 ± 0.67	15 ± 1	13.67 ± 1.2
	GLU (mmol/L)	8.67 ± 0.52	7.87 ± 0.48	7.83 ± 0.19	8.67 ± 0.07
	K+ (mmol/L)	5.4 ± 0.44	5.23 ± 0.41	5.4 ± 0.12	5.4 ± 0.12
	NA+ (mmol/L)	136.67 ± 1.33	138 ± 1	138.67 ± 0.33	136 ± 1.53
	PHOS (mmol/L)	2.08 ± 0.14	2.07 ± 0.23	2.96 ± 0.09	2.72 ± 0.1
	TBIL (µmol/L)	6 ± 0	6 ± 0	5.67 ± 0.33	6 ± 0
	TP (g/L)	65.67 ± 1.76	64.33 ± 1.2	65.33 ± 1.45	62.67 ± 0.33
Haematology parameters
Sex		Vehicle	JNK-IN-5A 30mg/kg	JNK-IN-5A 100mg/kg	JNK-IN-5A 300mg/kg
Female	GRAN ((109/L)	0.77 ± 0.09	1.43 ± 0.41	1.1 ± 0.15	1.3 ± 0.1
	HCT (%)	43.23 ± 0.97	42.43 ± 0.65	42.67 ± 0.41	42.97 ± 0.52
	HGB (g/dL)	14.77 ± 0.38	14.27 ± 0.23	14.37 ± 0.18	14.5 ± 0.1
	LYM ((109/L)	4.13 ± 0.52	6.33 ± 0.92	6.37 ± 0.81	5.83 ± 1.1
	MCH (pg)	19.33 ± 0.15	19.87 ± 0.15	19.43 ± 0.38	19.83 ± 0.35
	MCHC (g/dL)	34.2 ± 0.1	33.63 ± 0.19	33.7 ± 0.17	33.83 ± 0.27
	MCV (fL)	56.63 ± 0.27	59.07 ± 0.69	57.63 ± 1.07	58.6 ± 1.2
	MONO ((109/L)	0.13 ± 0.03	0.27 ± 0.12	0.17 ± 0.03	0.2 ± 0.06
	PLT ((109./L)	1256 ± 124.8	882.33 ± 47.57	1074 ± 118.56	856 ± 52.94*
	RBC ((1012/L)	7.63 ± 0.19	7.18 ± 0.16	7.41 ± 0.2	7.34 ± 0.17
	RDW% (%)	14.4 ± 0.21	13.47 ± 0.37	13.47 ± 0.22	13.73 ± 0.27
	WBC ((109/L)	5.03 ± 0.62	8.03 ± 1.39	7.63 ± 0.86	7.33 ± 1.19
Male	GRAN ((109/L)	1.57 ± 0.15	1.77 ± 0.38	1.6 ± 0	1.6 ± 0.17
	HCT (%)	43.53 ± 0.38	43.13 ± 0.88	44.17 ± 0.67	44.6 ± 0.6
	HGB (g/dL)	14.8 ± 0.15	14.47 ± 0.3	14.67 ± 0.26	14.77 ± 0.03
	LYM ((109/L)	7.97 ± 0.84	7.03 ± 1	5.57 ± 0.77	6.73 ± 0.73
	MCH (pg)	20.07 ± 0.22	19.6 ± 0.2	19.87 ± 0.13	19.67 ± 0.09
	MCHC (g/dL)	34 ± 0.4	33.57 ± 0.03	33.27 ± 0.07	33.17 ± 0.37
	MCV (fL)	59 ± 1.13	58.43 ± 0.62	59.67 ± 0.54	59.27 ± 0.94
	MONO ((109/L)	0.27 ± 0.03	0.23 ± 0.03	0.23 ± 0.03	0.17 ± 0.03
	PLT ((109./L)	1078.33 ± 120.02	785.67 ± 127.89	970.33 ± 40.43	994.33 ± 186.25
	RBC ((1012/L)	7.38 ± 0.09	7.39 ± 0.18	7.4 ± 0.17	7.53 ± 0.03
	RDW% (%)	14.07 ± 0.26	14.4 ± 0.1	14.17 ± 0.23	14.17 ± 0.43
	WBC ((109/L)	9.8 ± 1.01	9.03 ± 1.33	7.4 ± 0.79	8.5 ± 0.81
Data are shown as mean ± SD. RBC: Red Blood cells; RDW%: Red cell distribution width (%); RDWa: Red cell distribution width (absolute); MCH: Mean Red cell hemoglobin; HCT: Hematocrit; MCHC: Mean Red cell hemoglobin concentration; MCV: Mean Red cell volume; HGB: Hemoglobin; PLT: Platelets; MPV: Mean Platelet volume; WBC: White blood cells; LYM: Lymphocytes; GRAN: Granulocytes; MONO: Monocytes; ALB…

### Sheet: Body weight
Dose mg/kg/day	Sex	Group (combined)	Body weight Day -6	Body weight Day 1	Body weight Day 3	Body weight Day 8
			grams	grams	grams	grams
0	Male	Vehicle	220	260	266	287
0	Male	Vehicle	230	277	283	305
0	Male	Vehicle	225	275	285	314
0	Female	Vehicle	155	177	177	173
0	Female	Vehicle	182	201	210	207
0	Female	Vehicle	166	182	186	178
30	Male	JNK-IN-5A 30mg/kg	228	272	287	308
30	Male	JNK-IN-5A 30mg/kg	217	262	273	299
30	Male	JNK-IN-5A 30mg/kg	235	283	293	319
30	Female	JNK-IN-5A 30mg/kg	163	192	189	206
30	Female	JNK-IN-5A 30mg/kg	169	191	200	201
30	Female	JNK-IN-5A 30mg/kg	160	184	182	193
100	Male	JNK-IN-5A 100mg/kg	232	276	289	312
100	Male	JNK-IN-5A 100mg/kg	231	276	294	322
100	Male	JNK-IN-5A 100mg/kg	236	287	299	327
100	Female	JNK-IN-5A 100mg/kg	140	160	164	168
100	Female	JNK-IN-5A 100mg/kg	150	171	173	174
100	Female	JNK-IN-5A 100mg/kg	160	177	184	194
300	Male	JNK-IN-5A 300mg/kg	219	261	273	295
300	Male	JNK-IN-5A 300mg/kg	214	256	265	295
300	Male	JNK-IN-5A 300mg/kg	221	267	277	299
300	Female	JNK-IN-5A 300mg/kg	169	197	197	213
300	Female	JNK-IN-5A 300mg/kg	174	203	200	215
300	Female	JNK-IN-5A 300mg/kg	162	182	183	194
