## Supplementary material for "Multi-tissue network analysis reveals the effect of JNK inhibition on dietary sucrose-induced metabolic dysfunction in rats": Data S2

### Sheet: Table S2
Table S2: Summary of serum biochemical and hematological data
	Control (n = 11)	Sucrose (n = 11)	Sucrose+JNK_D1 (n = 11)	Sucrose+JNK_D2 (n = 11)
Body weight (g)	217.73 ± 23.79	278.18 ± 30.44	265.09 ± 50.60	264.82 ± 42.76
Albumin (g/dL)	3.45 ± 0.16	3.44 ± 0.09	3.49 ± 0.17	3.23 ± 0.1
ALP (U/L)	169.45 ± 13.48	74.64 ± 7.34***	75.45 ± 12.47	126.45 ± 24.74
ALT (U/L)	104.53 ± 10.71	68.73 ± 7.67**	59.64 ± 6.44	52.64 ± 6.32
AST (U/L)	209.36 ± 18.52	267.64 ± 32.48	202.64 ± 8.28	167.18 ± 17.31$$
BUN (mg/dL)	21.99 ± 2.43	23.1 ± 1.74	12.57 ± 1.5##	16.65 ± 3.2
CK (U/L)	6522.45 ± 1586.53	8727.55 ± 2473.5	10517.45 ± 1406.44	3839.45 ± 564.37
Creatinine (mg/dL)	0.44 ± 0.07	0.53 ± 0.07	0.56 ± 0.04	0.54 ± 0.04
Direct bilirubin (mg/dL))	0.03 ± 0	0.03 ± 0.01	0.02 ± 0	0.01 ± 0$
Glucose (mg/dL)	241.17 ± 34.12	218.55 ± 20.6	233.86 ± 15.8	259.57 ± 19.84
HDL (mg/dL)	39.39 ± 5.24	42.45 ± 3.26	42.36 ± 4.88	38.18 ± 2.29
LDH (U/L)	954.82 ± 126.65	2107.45 ± 251.66****	1914.82 ± 77.79	1453.73 ± 117.66$
LDL (mg/dL)	6.24 ± 0.61	6.8 ± 1.04	7.77 ± 0.6	8.89 ± 1.1
Total bilirubin (mg/dL)	0.07 ± 0.01	0.05 ± 0	0.05 ± 0.01	0.05 ± 0.01
Total cholesterol (mg/dL))	52.15 ± 4.51	68.26 ± 4.64	63.94 ± 6.26	64.22 ± 3.16
Total protein (g/dL)	6.2 ± 0.17	5.89 ± 0.07	5.96 ± 0.22	6.23 ± 0.1
Triglyceride (mg/dL)	109.45 ± 9.81	203.55 ± 23.51***	104.45 ± 10.38####	117.82 ± 9.4$$$
Uric acid (mg/dL)	1.51 ± 0.23	2.2 ± 0.26	2.47 ± 0.21	3.52 ± 0.2$$$
HGB (g/dL)	19.15 ± 0.5	17.01 ± 1.1	16.13 ± 0.88	16.53 ± 1.31
HCT (%)	63.08 ± 2.8	59.39 ± 3.4	49.41 ± 4.95	56.65 ± 2.76
MCH (pg)	17.88 ± 0.5	18.35 ± 0.28	18.65 ± 0.43	18.2 ± 0.97
MCHC (g/dL)	30.58 ± 0.61	28.54 ± 0.48	30.03 ± 0.66	29.05 ± 1.58
MCV (fL)	58.37 ± 0.99	64.27 ± 0.69***	61.91 ± 1.3	62.91 ± 0.98
PLT 103/uL	561.36 ± 103.25	574.73 ± 92.42	693.73 ± 109.32	506 ± 77.05
RBC (106/uL)	10.86 ± 0.59	9.26 ± 0.55	8.75 ± 0.45	9.05 ± 0.48
WBC (103/uL)	19.42 ± 3.15	11.74 ± 1.84	14.17 ± 1.67	12.78 ± 1.89
Data are shown as mean ± SD. ALP: alkaline phosphatase, ALT: alanine Aminotransferase, AST: aspartate transaminase, BUN: blood urea nitrogen, CK: creatine kinase, HCT: hematocrit, HDL: high-density lipoprotein, HGB: hemoglobin, LDH: lactate dehydrogenase, LDL: low-density lipoprotein, MCH: mean corpuscular hemoglobin; MCHC: mean corpuscular hemoglobin concentration, MCV: mean corpuscular volume, …
