## Supplementary material for "Multi-tissue network analysis reveals the effect of JNK inhibition on dietary sucrose-induced metabolic dysfunction in rats": Data S3

### Sheet: Passive Avoidance
		Basal Initial Latency	Basal Step-through Latency				After Treatment Initial Latency	After Treatment Step-through Latency			Means
Healthy Control	1	4	300	1	Healthy Control	1	300	300			Basal Initial	Basal Step-through	After Treatment Initial	After Treatment Step-through			Experiment is carried out on two consecutive days. Learning is measured on the first day and recall on the second day. The time that each rat took to enter the dark compartment was considered as initial latency. The next day (retention phase), the rats were reintroduced into the bright chamber and the step-through latency were noted down as memory retention. Shorter latencies indicated poorer cog…
	2	7	300	1		2	272	300		Healthy Control	7	288.091	283.364	300
	3	12	300	1		3	300	300		Sucrose	7.90909	300	259	287.273
	4	9	300	1		4	232	300		Sucrose + JNK 30 mg/kg	8.72727	300	281.545	299.091
	5	5	300	1		5	290	300		Sucrose + JNK 60 mg/kg	7.27273	250.273	247.4	269.4
	6	7	300	1		6	300	300
	7	9	260	1		7	278	300			Standard Deviation
	8	8	209	1		8	300	300			Basal Initial	Basal Step-through	After Treatment Initial	After Treatment Step-through
	9	5	300	1		9	245	300		Healthy Control	2.2563	27.5036	24.4388	0
	10	5	300	1		10	300	300		Sucrose	4.39947	0	38.8767	30.2823
	11	6	300	1		11	300	300		Sucrose + JNK 30 mg/kg	4.9212	0	32.4696	3.01511
Sucrose	1	11	300	2	Sucrose	1	300	300		Sucrose + JNK 60 mg/kg	3.58025	52.6898	42.7114	35.3277
	2	4	300	2		2	257	300
	3	11	300	2		3	262	254
	4	1	300	2		4	234	300
	5	6	300	2		5	300	300
	6	15	300	2		6	300	206
	7	5	300	2		7	225	300
	8	2	300	2		8	265	300
	9	12	300	2		9	191	300
	10	8	300	2		10	215	300
	11	12	300	2		11	300	300
Sucrose + JNK 30 mg /kg	1	5	300	3	Sucrose + JNK 30 mg/kg	1	300	300
	2	15	300	3		2	300	300
	3	5	300	3		3	300	300
	4	13	300	3		4	300	300
	5	7	300	3		5	300	300
	6	18	300	3		6	300	300
	7	10	300	3		7	217	300
	8	8	300	3		8	230	290
	9	7	300	3		9	300	300
	10	7	300	3		10	250	300
	11	1	300	3		11	300	300
Sucrose + JNK 60 mg /kg	1	5	171	4	Sucrose + JNK 60 mg/kg	1	300	300
	2	6	300	4		2	219	255
	3	9	255	4		3	245	187
	4	12	200	4		4	240	252
	5	3	196	4		5	200	300
	6	11	300	4		6	180	300
	7	7	191	4		7	300	275
	8	6	300	4		8	230	257
	9	8	300	4		9	300	268
	10	12	240	4		10	260	300
	11	1	300	4
