## Supplementary material for "Multi-tissue network analysis reveals the effect of JNK inhibition on dietary sucrose-induced metabolic dysfunction in rats": Data S4

### Sheet: All Analyses
	Mean				Standard Deviations
	Stereotypic (second)				Stereotypic (second)						Stereotypic Movements	Ambulatuvar Movements	Rearing Movements	Resting	Distance
		Bazal	Treatment			Bazal	Treatment			Healthy Control	74.21	124.08	29.99	62.28	1325.51
	Healthy Control	65.86	74.21		Healthy Control	18.08	14			Sucrose	83.5	140.28	35.38	58.09	1398.79
	Sucrose	63.08	83.5		Sucrose	5.61	17.24			Sucrose + JNK 30 mg/kg	78.86	125.85	35.66	60.82	1303.36
	Sucrose + JNK 30 mg/kg	64.79	78.86		Sucrose + JNK 30 mg/kg	31.08	26.31			Sucrose + JNK 60 mg/kg	79.93	126.37	28.24	61.5	1314.07
	Sucrose + JNK 60 mg/kg	67.04	79.93		Sucrose + JNK 60 mg/kg	20.74	23.1
											Stereotypic (second)	Ambulatuvar (second)	Rearing (second)	Resting %	Distance (cm)
	Ambulatuvar (second)				Ambulatuvar (second)					Healthy Control	14	36.5	22.72	4.52	277.42
		Bazal	Treatment			Bazal	Treatment			Sucrose	17.24	19.1	12.49	2.43	188.44
	Healthy Control	195.72	124.08		Healthy Control	38.69	36.5			Sucrose + JNK 30 mg/kg	26.31	55.58	16.08	8.85	402.08
	Sucrose	195.51	140.28		Sucrose	37.99	19.1			Sucrose + JNK 60 mg/kg	23.1	42.76	10.43	7.28	379.06
	Sucrose + JNK 30 mg/kg	197.06	125.85		Sucrose + JNK 30 mg/kg	47.66	55.58
	Sucrose + JNK 60 mg/kg	184.09	126.37		Sucrose + JNK 60 mg/kg	30.29	42.76
	Rearing (second)				Rearing (second)
		Bazal	Treatment			Bazal	Treatment
	Healthy Control	84.38	29.99		Healthy Control	36.62	22.72
	Sucrose	84.51	35.38		Sucrose	30.2	12.49
	Sucrose + JNK 30 mg/kg	85.93	35.66		Sucrose + JNK 30 mg/kg	20.51	16.08
	Sucrose + JNK 60 mg/kg	84.87	28.24		Sucrose + JNK 60 mg/kg	40.95	10.43
	Resting %				Resting %
		Bazal	Treatment			Bazal	Treatment
	Healthy Control	52.37	62.28		Healthy Control	4.35	4.52
	Sucrose	53.73	58.09		Sucrose	7.3	2.43
	Sucrose + JNK 30 mg/kg	52.64	60.82		Sucrose + JNK 30 mg/kg	6.33	8.85
	Sucrose + JNK 60 mg/kg	53.55	61.5		Sucrose + JNK 60 mg/kg	4.51	7.28
	Distance (cm)				Distance (cm)
		Bazal	Treatment			Bazal	Treatment
	Healthy Control	1909.37	1325.51		Healthy Control	432.95	277.42
	Sucrose	1891.04	1398.79		Sucrose	569.96	188.44
	Sucrose + JNK 30 mg/kg	1937.38	1303.36		Sucrose + JNK 30 mg/kg	485.45	402.08
	Sucrose + JNK 60 mg/kg	1860.59	1314.07		Sucrose + JNK 60 mg/kg	368.61	379.06

### Sheet: Basal
	Animals	SPSS	Stereotypic time (sn)	Ambulatory time (sn)	Rearing time (sn)	Resting %	Distance (cm)	Horizantal		Means
Healthy Control	1	1	51.149	216.796	105.362	52	2268.35	2685		Groups	Stereotypic time (second)	Ambulatory time (second)	Rearing time (second)	Resting %	Distance (cm)	Horizantal
	2	1	72.386	169.461	91.599	56	1650.12	2011
	3	1	79.925	166.54	95.335	55	1349.18	1786		Healthy Control	65.86	195.72	84.38	52.37	1909.37	2276.1
	4	1	77.724	141.573	41.59	57	1263.68	1793		Sucrose	63.08	195.51	84.51	53.73	1891.04	2227.64
	5	1	69.014	191.747	55.381	53	1826.17	2178		Sucrose + JNK 30 mg/kg	64.79	197.06	85.93	52.64	1937.38	2294.55
	6	1	58.66	182.188	93.567	56	1882.83	2166		Sucrose + JNK 60 mg/kg	67.04	184.09	84.87	53.55	1860.59	2120.19
	7	1	58.603	248.267	155.675	44	2497.97	2831
	8	4	28.597	243.311	127.661	51	2490.22	2558		Standart Deviations
	9	1	85.514	141.962	40.764	55	1518.99	2164		Groups	Stereotypic time (second)	Ambulatory time (second)	Rearing time (second)	Resting %	Distance (cm)	Horizantal
	10	1	52.475	234.437	65.274	52	2192.45	2286
	11	1	90.343	216.534	55.889	45	2063.09	2579		Healthy Control	18.08	38.69	36.62	4.35	432.95	349.95
Sucrose	1	2	53.33	219.621	78.795	51	1819.25	2084		Sucrose	5.61	37.99	30.2	7.3	569.96	645.67
	2	2	65.345	232.843	81.25	46	2550.56	2854		Sucrose + JNK 30 mg/kg	31.08	47.66	20.51	6.33	485.45	410.98
	3	2	62.462	125.4	53.868	66	1176.41	1536		Sucrose + JNK 60 mg/kg	20.74	30.29	40.95	4.51	368.61	407.79
	4	2	70.015	211.871	78.001	49	2165.91	2594
	5	2	67.878	244.493	103.503	43	2685.35	3277
	6	2	70.794	159.217	43.944	58	1237.07	1512
	7	2	54.359	150.898	55.971	63	959.854	1152		Stereotypic
	8	2	60.923	204.343	116.777	52	2254.68	2648		Ambulatory
	9	2	64.02	173.359	86.56	61	1791.78	2019		Rearing
	10	2	62.014	226.367	81.415	50	2283.55	2618		Resting
	11	2	62.633	202.15	149.449	52	1876.91	2210		Distance
Sucrose + JNK 30 mg/kg	1	3	96.765	188.836	73.805	48	1900.6	2504		Horizantal
	2	3	55.875	207.109	89.763	52	2078.12	2405
	3	3	40.658	171.438	99.809	62	1677.59	1842
	4	3	103.885	98.102	47.548	63	1068.67	1574
	5	3	57.629	179.273	110.821	57	1553.27	1860
	6	3	117.344	144.172	63.104	53	1418.12	2214
	7	3	17.188	244.823	95.65	53	2590.03	2610
	8	3	57.527	201.752	99.359	53	1818.28	2165
	9	3	74.15	246.843	96.36	42	2407.56	2846
	10	3	61.682	238.275	105.117	46	2462.31	2827
	11	3	29.919	247.028	63.874	50	2336.57	2393
Sucrose + JNK 60 mg/kg	1	4	63.182	215.624	143.918	50	2251.04	2640
	2	4	67.659	211.24	76.835	50	1618.27	1891
	3	4	81.457	181.74	57.16	52	1708.02	2141
	4	4	70.542	153.382	62.634	59	2155.03	1738
	5	4	22.311	217.06	151.115	57	2435.54	2570
	6	4	40.468	195.338	16.567	57	1530.94	1613
	7	4	71.931	174.561	93.085	55	1671.44	2043
	8	4	69.14	185.296	118.329	54	1508.42	1877
	9	4	86.089	210.043	98.764	46	2341.14	2900
	10	4	66.56	121.865	54.304	60	1841.18	1900
	11	4	98.09	158.792	60.796	49	1405.37	2009

### Sheet: Treatment
	Animals	SPSS	Stereotypic time (sn)	Ambulatory time (sn)	Rearing time (sn)	Resting %	Distance (cm)	Horizantal		Means
Healthy Control	1	1	58.277	120.657	22.341	68	1024.86	1313		Groups	Stereotypic time (second)	Ambulatory time (second)	Rearing time (second)	Resting %	Distance (cm)	Horizantal
	2	1	96.913	124.377	30.402	60	1249.22	1768
	3	1	64.541	131.6	26.755	64	1206.31	1434		Healthy Control	74.21	124.08	29.99	62.28	1325.51	1538.91
	4	1	73.274	185.157	92.073	53	2052.13	2432		Sucrose	83.5	140.28	35.38	58.09	1398.79	1827.86
	5	1	75.448	115.067	24.664	66	1238.93	1630		Sucrose + JNK 30 mg/kg	78.86	125.85	35.66	60.82	1303.36	1623.82
	6	1	96.406	130.874	25.724	59	1254.51	1759		Sucrose + JNK 60 mg/kg	79.93	126.37	28.24	61.5	1314.07	1690.92
	7	1	71.318	109.928	7.036	67	1337.66	1107
	8	1	57.338	173.14	20.533	58	1505.46	1729		Standart Deviations
	9	1	60.231	42.592	7.8	61	1432.5	593		Groups	Stereotypic time (second)	Ambulatory time (second);2)	Rearing time (second)	Resting %	Distance (cm)	Horizantal
	10	1	78.763	116.449	36.91	65	1191.84	1647
	11	1	83.738	114.932	35.553	64	1087.14	1516		Healthy Control	14	36.5	22.72	4.52	277.42	458.1
Sucrose	1	2	85.435	170.27	42.621	54	1575.32	2023		Sucrose	17.24	19.1	12.49	2.43	188.44	195.75
	2	2	111.916	128.022	25.491	57	1036.75	1611		Sucrose + JNK 30 mg/kg	26.31	55.58	16.08	8.85	402.08	579.04
	3	2	79.57	139.025	42.385	60	1530.58	1519.83		Sucrose + JNK 60 mg/kg	23.1	42.76	10.43	7.28	379.06	409.25
	4	2	83.275	97.963	15.551	60	1098.51	1860
	5	2	108.784	159.944	14.79	59.9769	1433.67	2062
	6	2	88.658	157.054	45.507	56	1557.14	2062
	7	2	62.153	142.046	31.0575	56	1372	1856.31
	8	2	55.689	137.34	41.853	59	1288.69	1535
	9	2	91.522	137.206	54.608	59	1603.25	1815.86		Stereotypic
	10	2	81.354	130.16	37.722	62	1441.33	1891		Ambulatory
	11	2	70.095	143.96	37.59	56	1449.35	1870.36		Rearing
Sucrose + JNK 30 mg/kg	1	3	44.879	57.332	24.196	81	589.057	842		Resting
	2	3	102.545	57.352	14.024	71	682.928	1256		Distance
	3	3	100.558	150.77	35	55	1429.03	1999		Horizantal
	4	3	87.648	164.963	47.098	54	1630.67	2084
	5	3	99.006	167.087	34.351	52	1612.35	2266
	6	3	51.081	27.601	32.043	62	1232.23	397
	7	3	40.154	208.813	70.481	55	1958.66	2115
	8	3	49.052	141.511	14.306	66	1435.75	1587
	9	3	98.37	122.616	36.957	60	1086.82	1640
	10	3	101.824	154.397	35.129	54	1367.45	1867
	11	3	92.327	131.899	48.592	59	1311.99	1809
Sucrose + JNK 60 mg/kg	1	4	92.005	109.315	27.02	64	1002.61	1490
	2	4	79.682	215.277	44.666	47	2167.11	2661
	3	4	51.543	100.49	18.282	72	1395.29	1842.33
	4	4	111.821	91.33	14.041	63	1388.54	1174
	5	4	70.331	181.982	37.97	54	1494.17	1804
	6	4	91.81	138.38	31.7618	60	1459.95	1796.72
	7	4	58.897	110.118	13.244	69	800.639	1794.68
	8	4	105.931	123.569	31.764	58	957.822	1452
	9	4	93.367	73.382	36.115	66	1249.4	1335
	10	4	43.868	119.79	27.4826	62	1225.09	1559.4
