## Supplementary material for "Multi-tissue network analysis reveals the effect of JNK inhibition on dietary sucrose-induced metabolic dysfunction in rats": Data S5

### Sheet: EPM - Treatment
	After Treatment Measurement								Abbreviations					Means
			CAE	OAE	CAD	OAD			CAD	:	Close Arm Duration			Close Arm Entries	Open Arm Entries	Close Arm Duration	Open Arm Duration
	Healthy Control	1	1		284	16	1		CAE	:	Close Arm Entries		Healthy Control	1.19	2.5	284.8	36.34
		2	1		300		1		OAD	:	Open Arm Duration		Sucrose	1.46	1.25	263.1	33.34
		3	1		300		1		OAE	:	Open Arm Entries		Sucrose + JNK 30 mg/kg	1.2	1.5	273.12	143.34
		4	1	2	229	71	1						Sucrose + JNK 60 mg/kg	1.45	2	266.78	126.5
		5	1		300		1							Standard Deviations
		6	2		300		1							Close Arm Entries	Open Arm Entries	Close Arm Duration	Open Arm Duration
		7	1		300		1						Healthy Control	0.41	0.71	23.71	30.18
		8	1	3			1						Sucrose	0.69	0.5	33.38	11.55
		9	2		284		1						Sucrose + JNK 30 mg/kg	0.43	0.58	38.87	131.57
		10	1		258	22	1						Sucrose + JNK 60 mg/kg	1.02	1.42	31.19	123.61
		11	1		293		1
	Sucrose	1	1		300		2
		2	2	1	195	40	2
		3	2		295		2
		4	1		300		2
		5	3		267		2
		6	1		255		2
		7	1	1	236	40	2
		8	1	2	230		2
		9	1		290		2
		10	1		271		2
		11	2	1	255	20	2
	Sucrose + JNK 30 mg/kg	1	1	2	186	75	3
		2	1		300		3
		3	2		286		3
		4	1		300		3
		5		1		295	3
		6	1		300		3
		7	1		300		3
		8	1	2			3
		9	1		260		3
		10	1		286		3
		11	2	1	240	60	3
	Sucrose + JNK 60 mg/kg	1	1	1	265	33	4
		2	4		269		4
		3	1		288		4
		4		1		286	4
		5	1	1	289		4
		6	2	4	251	38	4
		7	1	2	210	59	4
		8	1		299		4
		9	1		299		4
		10		4		285	4
		11	1	1	231	58	4

### Sheet: EPM - Bazal
Basal Measurement								Abbreviations					Means
		CAE	OAE	CAD	OAD			CAD	:	Close Arm Duration			Close Arm Entries	Open Arm Entries	Close Arm Duration	Open Arm Duration
Healthy Control	1		1		300	1		CAE	:	Close Arm Entries		Healthy Control	1.63	1.67	232.34	201.5
	2	2		300		1		OAD	:	Open Arm Duration		Sucrose	1.4	1.23	187.12	179.56
	3	2	3	137	163	1		OAE	:	Open Arm Entries		Sucrose + JNK 30 mg/kg	1.6	1.23	186.4	159.56
	4	1	2	155	145	1						Sucrose + JNK 60 mg/kg	1.46	1.72	200.19	156.86
	5		1		300	1							Standard Deviations
	6	1		300		1							Close Arm Entries	Open Arm Entries	Close Arm Duration	Open Arm Duration
	7			147	153	1						Healthy Control	0.52	0.82	80.39	76.55
	8	1		300		1						Sucrose	0.7	0.45	105.87	108.51
	9	2		300		1						Sucrose + JNK 30 mg/kg	0.52	0.67	71.59	67.13
	10	2	1	300		1						Sucrose + JNK 60 mg/kg	0.69	0.76	94.67	67.06
	11	2	2	152	148	1
Sucrose	1	1	2		300	2
	2	1		300		2
	3	1	1	45	255	2
	4	2	1	265	35	2
	5	1		300		2
	6		1		300	2
	7	2	1	162	138	2
	8	1	1	145	155	2
	9	3	2	152	148	2
	10	1	1	30	270	2
	11	1	1	285	15	2
Sucrose + JNK 30 mg/kg	1	2	1	172	128	3
	2	2	1	227	73	3
	3	1		300		3
	4	1	1	186	114	3
	5	2	3	145	155	3
	6	1		300		3
	7	2	1	160	140	3
	8	2	1	180	120	3
	9	1	1	100	200	3
	10	2	1	94	206	3
	11		1		300	3
Sucrose + JNK 60 mg/kg	1	2	3	131	169	4
	2	2	1	145	155	4
	3	3	2	211	89	4
	4	1		300		4
	5	1		300		4
	6	1	2	107	193	4
	7	1	1	57	243	4
	8	1	2	100	200	4
	9	2	1	251	49	4
	10	1		300		4
	11	1		300		4
